# *O*-mannosylation of fibrocystin and fibrocystin-L expands TMEM260 sequon selectivity and provides a potential link to the renal and auditory phenotypes of SHDRA

**DOI:** 10.64898/2026.09.21.753134

**Authors:** Jonas Kaynert, Christina Hopf, Smilla Brand-Merseburger, Christoph Garbers, Andreas Pich, Falk F. R. Buettner

**Author notes:** Corresponding author: Falk F. R. Buettner.

## Abstract

Protein *O-*mannosylation in the endoplasmic reticulum (ER) regulates the maturation and function of extracellular proteins, yet the substrate spectrum and biological functions of individual *O-*mannosyltransferases remain incompletely understood. TMEM260 is an ER-resident *O-*mannosyltransferase that modifies immunoglobulin-like, plexins, transcription factors (IPT) domains. Here, we identify fibrocystin and fibrocystin-L, encoded by *PKHD1* and *PKHD1L1*, respectively, as novel TMEM260-mediated *O-*mannosylated proteins. By combining screening of human proteomic datasets with mass spectrometry-based analysis of IPT domains expressed in TMEM260-deficient HEK293 cells, we demonstrate that multiple IPT domains of fibrocystin and fibrocystin-L are modified by TMEM260. Our findings expand the known substrate requirements of TMEM260 by revealing tolerance of substantial sequon variation and demonstrating serine as an alternative acceptor residue within IPT domains. In humans, loss-of-function variants in TMEM260 cause structural heart defects and renal anomalies (SHDRA) syndrome, whereas pathogenic variants in fibrocystin cause autosomal recessive polycystic kidney disease (ARPKD). Notably, patients with SHDRA and ARPKD share overlapping renal phenotypes, suggesting that impaired TMEM260 function may phenocopy aspects of fibrocystin-associated diseases. Given that fibrocystin is a substrate protein for TMEM260-mediated *O-*mannosylation, these findings raise the possibility that functional impairment of TMEM260 causes aberrant *O-*mannosylation of fibrocystin. Thereby fibrocystin function might be compromised leading to the renal phenotype observed in patients with TMEM260 mutations. To directly assess the functional relevance of this modification, we expressed recombinant fibrocystin fragments in TMEM260-deficient cells complemented with either wild-type TMEM260 or a catalytically inactive TMEM260 mutant. Further, we investigate the *O-*mannosylation of the threonine residue directly *C-*terminal to the ARPKD-associated patient mutation L1407R. Strikingly, substitution of leucine L1407 by the patient-associated arginine residue, completely abolished *O-*mannosylation of the adjacent threonine, demonstrating that this disease-associated mutation directly disrupts a TMEM260-dependent *O-*mannosylation site. Together, our findings establish fibrocystin and fibrocystin-L as TMEM260-dependent *O-*mannosylated proteins and reveal a potential molecular mechanism linking defective TMEM260-mediated *O-*mannosylation to the renal phenotype of SHDRA, which overlaps with *PKHD1*-associated ARPKD.
