## Supplementary Datasets for "*O*-mannosylation of fibrocystin and fibrocystin-L expands TMEM260 sequon selectivity and provides a potential link to the renal and auditory phenotypes of SHDRA"

### Sheet: Dataset S1
Dataset S1: List of human proteins bearing IPT domains annotated in uniprot database
Surface proteins
uniprot ID	protein name	length (aa)	IPT1	IPT2	IPT3	IPT4	IPT5	IPT6	IPT7	IPT8	IPT9	IPT10	IPT11	IPT12	IPT13	IPT14
B3KPN7	Exocyst complex component 2	924	8..91
P08F94	Fibrocystin	4074	24..111	137..232	260..313	931..1001	1019..1102	1108..1191	1200..1255	1301...1382	1389..1478	1486..1566	1573..1659	1658..1742
Q86WI1	Fibrocystin-L	4243	31..123	146..255	271..346	1067..1139	1156..1234	1240..1314	1331..1387	1566..1635	1659..1743	1749..1827	1833..1910	1916..1997	2000..2085	2091..2175
P08581	Hepatocyte growth factor receptor	1390	563..654	657..728	742..817
Q04912	Macrophage-stimulating protein receptor	1400	569..661	684..766	770..845
Q9UIW2	Plexin-A1	1896	864..957	961..1044	1048..1110	1166..1232
O75051	Plexin-A2	1894	858..951	954..1037	1041..1104	1156..1224
P51805	Plexin-A3	1871	840..926	935..1019	1023..1085	1141..1200
Q9HCM2	Plexin-A4	1894	858..938	955..1036	1040..1115	1156..1218
O43157	Plexin-B1	2135	1070..1147	1162..1248	1252..1374
O15031	Plexin-B2	1838	803..892	897..979	983..1092
Q9ULL4	Plexin-B3	1909	835..924	927..999	1167..1242
O60486	Plexin-C1	1568	664..747	754..840	843..948
Q9Y4D7	Plexin-D1	1925	891..978	981..1063	1069..1143
Nuclear proteins
uniprot ID	protein name	length (aa)	IPT1
Q9Y6Y1	Calmodulin-binding transcription activator 1	1673	873..952
O94983	Calmodulin-binding transcription activator 2	1202	534..614
Q9UH73	Transcription factor COE1	591	262..342
Q9HAK2	Transcription factor COE2	575	253..333
Q9H4W6	Transcription factor COE3	596	263..345
Q9BQW3	Transcription factor COE4	602	256..329
conserved threonine found in IPT/TIG domain but O-mannosylation not confirmed
not annotated in uniprot database / atypical IPT/TIG
O-mannosylation found in IPT/TIG (cifuente et al. (2026) (1))
in bold: O-mannosylation identified in this study
(1) Cifuente JO, Povolo L, Ochoa-Lizarralde B, Ahmed S, Vakhrushev SY, López-Alonso JP, et al. Structure and mechanism of the human TMEM260 O-mannosyltransferase. bioRxiv. 2026 Mar 17;2026.03.17.711096. doi:10.64898/2026.03.17.711096

### Sheet: Dataset S2
Dataset S2: List of hexose modified IPT domain derived peptides found in human specimens
Surface protein with IPT domain	Domain	Modified sequence	unmodified sequence	sample origin	PRIDE accession	Raw file	Modifications	Charge	Scan number	Length	m/z	Mass	Mass error [ppm]	Mass error [Da]	Retention time	PEP	Score	O-mannose	Oxidation (M)
Fibrocystin	IPT9	_IM(Oxidation (M))AIFPS(O-mannose)QGSACGGTILTVR_	not identified	human urinary vesicles	PXD002279	QE1_150213_OPL4021_TRAS_SLC12A3_T1	Oxidation (M),O-mannose	3	27201	20	753.045	2256.11	-1.3586	-0.0010231	67.478	3.97302	80.975	1	1
Fibrocystin	IPT9	_IM(Oxidation (M))AIFPSQGS(O-mannose)ACGGTILTVR_	not identified	human urinary vesicles	PXD002279	QE1_150213_OPL4021_TRAS_SLC12A3_T3	Oxidation (M),O-mannose	3	25694	20	753.045	2256.11	-1.9783	-0.0014897	67.548	4.55597	85.808	1	1
Plexin-B2	IPT1	_IT(O-mannose)ILGSNLGVQAGDIQR_	not identified	surface proteome human primary NK-cells	PXD005846	55566_F1_R1_P0101970A01	O-mannose	2	52923	17	959.018	1916.02	0.81076	0.00077753	162.07	105.375	193.23	1	0
Plexin-B2	IPT1	_ITILGS(O-mannose)NLGVQAGDIQR_	not identified	surface proteome human primary NK-cells	PXD005846	55566_F1_R1_P0101969A01	O-mannose	2	52757	17	959.018	1916.02	0.98572	0.00094532	162.17	32.3968	137.16	1	0
Plexin-B2	IPT1	_ITILGS(O-mannose)NLGVQAGDIQR_	not identified	human urinary vesicles	PXD002279	QE1_150213_OPL4021_TRAS_SLC12A3_T4	O-mannose	3	23828	17	639.681	1916.02	1.2232	0.00078245	66.189	3.12975	66.826	1	0
Plexin-B2	IPT1	_ITILGS(O-mannose)NLGVQAGDIQR_	not identified	human urinary vesicles	PXD002279	QE1_150213_OPL4021_TRAS_SLC12A3_T4	O-mannose	2	23858	17	959.018	1916.02	0.3298	0.00031628	66.247	2.61332	82.85	1	0
Fibrocystin-L	IPT14	_LTVVGS(O-mannose)GFSENMEDVHITIAEAK_	not identified	surface proteome human primary T-cells	PXD005846	55566_F1_R1_P0101967A01	O-mannose	3	57526	23	870.427	2608.26	0.0095201	8.2865e-06	173.69	25.9355	118.35	1	0
Hepatocyte growth factor receptor	IPT3	_SFIS(O-mannose)GGSTITGVGK_	_SFISGGSTITGVGK_	human urinary vesicles	PXD002279	QE1_150213_OPL4021_TRAS_SLC12A3_L4	O-mannose	2	12367	14	736.878	1471.74	-1.4783	-0.0010893	50.408	2.29499	78.653	1	0
Hepatocyte growth factor receptor	IPT3	_SFISGGS(O-mannose)TITGVGK_		human urinary vesicles	PXD002279	QE1_150213_OPL4021_TRAS_SLC12A3_L6	O-mannose	2	17336	14	736.878	1471.74	1.3894	0.0010238	50.033	2.52037	76.927	1	0
Hepatocyte growth factor receptor	IPT3	_SFISGGSTIT(O-mannose)GVGK_		human urinary vesicles	PXD002279	QE1_150213_OPL4021_TRAS_SLC12A3_T6	O-mannose	2	17777	14	736.878	1471.74	1.5867	0.0011692	49.668	2.57876	76.943	1	0
Fibrocystin-L	IPT2	_SITPLSGT(O-mannose)PGTLITIQGR_	_SITPLSGTPGTLITIQGR_	surface proteome human primary NK-cells	PXD005846	55566_F1_R1_P0101970A01	O-mannose	2	56207	18	987.541	1973.07	0.29538	0.0002917	171.15	58.7806	164.13	1	0
Fibrocystin-L	IPT2	_SITPLSGTPGT(O-mannose)LITIQGR_		surface proteome human primary T-cells	PXD005846	55566_F1_R1_P0101968A01	O-mannose	2	56741	18	987.541	1973.07	-0.54986	-0.00054301	171.04	115.025	197.36	1	0
Fibrocystin-L	IPT2	_SITPLSGTPGTLIT(O-mannose)IQGR_		surface proteome human primary T-cells	PXD005846	55566_F1_R1_P0101967A01	O-mannose	2	56257	18	987.541	1973.07	-0.61377	-0.00060612	170.17	98.7965	187.11	1	0
Fibrocystin-L	IPT2	_SITPLSGTPGTLIT(O-mannose)IQGR_		surface proteome human primary NK-cells	PXD005846	55566_F1_R1_P0101969A01	O-mannose	2	56053	18	987.541	1973.07	-0.99964	-0.00098718	171.31	31.4108	143.76	1	0

### Sheet: Dataset S3
Dataset S3: List of hexose (non-) modified peptides derived from recombinant IPT repeats found in fragpipe search
log10(WT Intensity)	log10(D52A Intensity)	Modified Sequence	IPT domain	skyline validation	WT Match Type	D52A Match Type	Prev AA	Next AA	Peptide Length	Charges	miscleavages	Assigned Modifications
6.00153	0	GSHIEPEEGSLAGGT[162.0528]WITVIF	hPKHD1_IPT1	no	MS/MS	unmatched	-	D	21	2	0	15T(162.0528)
7.26833	7.49568	GSHIEPEEGSLAGGTWITVIF	hPKHD1_IPT1	yes	MS/MS	MS/MS	-	D	21	2	0
6.48883	0	AADIGGLWAT[162.0528]IR	hPKHD1_IPT5	yes	MS/MS	unmatched	R	G	12	2	1	10T(162.0528)
7.57626	7.39422	AADIGGLWATIR	hPKHD1_IPT5	yes	MS/MS	MS/MS	R	G	12	2	1
7.37321	0	DIGGLWAT[162.0528]IR	hPKHD1_IPT5	yes	MS/MS	unmatched	A	G	10	2	0	8T(162.0528)
7.47869	6.06614	DIGGLWATIR	hPKHD1_IPT5	yes	MS/MS	MS/MS	A	G	10	2	0
7.48458	6.97965	NISNIAGGETLVIGVAR	hPKHD1_IPT6	yes	MS/MS	MS/MS	R	L	17	2.3	0
8.62385	0	GSTEVFS[162.0528]IEPC[57.0215]C[57.0215]GSLLGGTILSISGIGFSR	hPKHD1_IPT7	yes	MS/MS	unmatched	-	D	30	2.3	0	11C(57.0215),12C(57.0215),7S(162.0528)
8.00377	6.68784	GSTEVFSIEPC[57.0215]C[57.0215]GSLLGGTILSISGIGFSR	hPKHD1_IPT7	yes	MS/MS	MS/MS	-	D	30	2.3	0	11C(57.0215),12C(57.0215)
5.94728	0	IM[15.9949]AIFPS[162.0528]QGSAC[57.0215]GGTILTVR	hPKHD1_IPT9	yes	MS/MS	unmatched	R	G	20	2	0	12C(57.0215),2M(15.9949),7S(162.0528)
6.52681	7.15051	IM[15.9949]AIFPSQGSAC[57.0215]GGTILTVR	hPKHD1_IPT9	yes	MS/MS	MS/MS	R	G	20	2.3	0	12C(57.0215),2M(15.9949)
6.30001	0	IM[15.9949]AIFPS[162.0528]QGSAC[57.0215]GGTIRTVR	hPKHD1_IPT9_L1407R	no	MS/MS	unmatched	R	G	20	3	1	12C(57.0215),2M(15.9949),7S(162.0528)
7.11399	0	IM[15.9949]AIFPSQGSAC[57.0215]GGTIRTVR	hPKHD1_IPT9_L1407R	yes	MS/MS	unmatched	R	G	20	3	1	12C(57.0215),2M(15.9949)
7.18371	8.13218	DALSTNTSGSLTTVLIR	hPKHD1_IPT10	yes	MS/MS	MS/MS	M	G	17	2.3	0
7.22385	0	LTIRGEGFS[162.0528]QANQFNYGV	hPKHD1L1_IPT1	yes	MS/MS	unmatched	R	D	18	2.3	1	9S(162.0528)
7.28504	7.95305	LTIRGEGFSQANQFNYGV	hPKHD1L1_IPT1	yes	MS/MS	MS/MS	R	D	18	2.3	1
5.60074	0	SITPLSGTPGTLIT[162.0528]IQGR	hPKHD1L1_IPT2	yes	MS/MS	unmatched	R	I	18	2	0	14T(162.0528)
5.16421	0	SITPLSGT[162.0528]PGTLITIQGR	hPKHD1L1_IPT2	yes	MS/MS	unmatched	R	I	18	2	0	8T(162.0528)
9.26415	0	SIT[162.0528]PLSGTPGTLITIQGR	hPKHD1L1_IPT2	yes	MS/MS	unmatched	R	I	18	2.3	0	3T(162.0528)
9.26778	0	S[162.0528]ITPLSGTPGTLITIQGR	hPKHD1L1_IPT2	yes	MS/MS	unmatched	R	I	18	2.3	0	1S(162.0528)
7.49628	5.32262	SITPLSGTPGTLITIQGR	hPKHD1L1_IPT2	yes	MS/MS	MS/MS	R	I	18	2.3	0
8.97746	0	GGTT[162.0528]LTISGR	hPKHD1L1_IPT3	yes	MS/MS	unmatched	R	F	10	2	0	4T(162.0528)
8.14549	9.16747	GGTTLTISGR	hPKHD1L1_IPT3	yes	MS/MS	MS/MS	R	F	10	2	0
6.37533	0	GS[162.0528]LFGGTEITIR	hPKHD1L1_IPT7	yes	MS/MS	unmatched	R	G	12	2	0	2S(162.0528)
5.36911	9.04328	GSLFGGTEITIR	hPKHD1L1_IPT7	yes	MS/MS	MS/MS	R	G	12	2	0
5.57224	0	DLVLPNAGSTTGM[15.9949]T[162.0528]SVTIKGSGFAVSSAGVK	hPKHD1L1_IPT9	yes	MS/MS	unmatched	I	V	31	3	1	13M(15.9949),14T(162.0528)
5.45564	0	DLVLPNAGS[162.0528]TTGM[15.9949]TSVTIKGSGFAVSSAGVK	hPKHD1L1_IPT9	yes	MS/MS	unmatched	I	V	31	3	1	13M(15.9949),9S(162.0528)
5.93961	8.32374	DLVLPNAGSTTGM[15.9949]TSVTIK	hPKHD1L1_IPT9	yes	MS/MS	MS/MS	I	G	19	2.3	0	13M(15.9949)
9.23891	0	DGGTLLT[162.0528]IR	hPLXND1_IPT1	yes	MS/MS	unmatched	L	G	9	2	0	7T(162.0528)
9.06368	9.50385	DGGTLLTIR	hPLXND1_IPT1	yes	MS/MS	MS/MS	L	G	9	2	0
7.31638	0	AGGTRIT[162.0528]IHGN	hPLXND1_IPT2	yes	MS/MS	unmatched	K	D	11	2	1	7T(162.0528)
8.31599	0	AGGT[162.0528]RITIHGN	hPLXND1_IPT2	yes	MS/MS	unmatched	K	D	11	3	1	4T(162.0528)
